# Proteomic pipeline to identify age-related compositional and structural changes of the human dentin extracellular matrix

**DOI:** 10.1101/2020.05.27.116624

**Authors:** Mariana Reis, Fred Lee, Ana K. Bedran-Russo, Alexandra Naba

## Abstract

**Objective:** Devise a pipeline to investigate the protein composition of the human root dentin extracellular matrix (ECM) from single individuals of different age cohorts.

**Design:** Individual cervical root dentin of sound human molars from two age brackets, young (18-25 years old; n=3) and old (75-85 years old; n=3), were cut and pulverized. Protein extraction and fractionation were completed by sequential demineralization with EDTA buffer, chaotropic extraction with guanidine hydrochloride, and urea. The resulting protein extracts of differential solubility were digested into peptides and peptides were analyzed by mass spectrometry. Data generated for this study are available via ProteomeXchange, identifier PXD018320.

**Results:** We found that protein extracts of different solubilities present distinct biochemical compositions. We further define the matrisome of young (48 proteins) and old (50 proteins) human root dentin and report the identification of compositional and structural differences in ECM proteins from young and old teeth.

**Conclusion:** Our study provides a rigorous pipeline, from sample preparation to data analysis, to investigate the ECM composition – or matrisome – of the dentin. This pipeline has the potential to lead to the discovery of biomarkers of tooth aging and health.
