## Supplementary Table 2 for "Proteomic pipeline to identify age-related compositional and structural changes of the human dentin extracellular matrix"

### Sheet: Legend
Supporting Table 2: Legends
A. Lists of ECM proteins identified from previously published human dentin studies.
B. Comparison of matrisomes of human dentin (all extracts). Data are sorted by matrisome division, category, and gene symbol.
C. Comparison of the E-extract matrisomes of human dentin. Data are sorted by matrisome division, category, and gene symbol.
D. Comparison of the G-extract matrisomes of human dentin. Data are sorted by matrisome division, category, and gene symbol.
E. Comparison of the D-extract matrisomes of human dentin. Data are sorted by matrisome division, category, and gene symbol.
F. Comparison of the young dentin matrisome defined in the present study with the dentin ECM composition profiled by Jágr et al., and the ECM proteome of the odontoblast ayer and pulp tissue defined by Abbey et al.

### Sheet: A. Matrisome of Published Data
Jágr et al, 2012 (all extracts)				Jágr et al, 2012 (E-extract)				Jágr et al, 2012 (G-extract)				Jágr et al, 2012 (D-extract)				Park et al, 2009 (RIPA-extract)
Gene Symbol	Division	Category		Gene Symbol	Division	Category		Gene Symbol	Division	Category		Gene Symbol	Division	Category		Gene Symbol	Division	Category
VTN	Core Matrisome	ECM Glycoproteins		VTN	Core Matrisome	ECM Glycoproteins		VTN	Core Matrisome	ECM Glycoproteins		VTN	Core Matrisome	ECM Glycoproteins		TNC	Core Matrisome	ECM Glycoproteins
PCOLCE	Core Matrisome	ECM Glycoproteins		PCOLCE	Core Matrisome	ECM Glycoproteins		THBS1	Core Matrisome	ECM Glycoproteins		COL1A1	Core Matrisome	Collagens		POSTN	Core Matrisome	ECM Glycoproteins
SPARC	Core Matrisome	ECM Glycoproteins		SPARC	Core Matrisome	ECM Glycoproteins		SPP1	Core Matrisome	ECM Glycoproteins		COL1A2	Core Matrisome	Collagens		VTN	Core Matrisome	ECM Glycoproteins
THBS1	Core Matrisome	ECM Glycoproteins		THBS1	Core Matrisome	ECM Glycoproteins		TNC	Core Matrisome	ECM Glycoproteins		COL5A2	Core Matrisome	Collagens		TGFBI	Core Matrisome	ECM Glycoproteins
SPP1	Core Matrisome	ECM Glycoproteins		SPP1	Core Matrisome	ECM Glycoproteins		MGP	Core Matrisome	ECM Glycoproteins		COL2A1	Core Matrisome	Collagens		IGFBP5	Core Matrisome	ECM Glycoproteins
DSPP	Core Matrisome	ECM Glycoproteins		DSPP	Core Matrisome	ECM Glycoproteins		DPT	Core Matrisome	ECM Glycoproteins		OMD	Core Matrisome	Proteoglycans		SPARC	Core Matrisome	ECM Glycoproteins
IGFBP5	Core Matrisome	ECM Glycoproteins		POSTN	Core Matrisome	ECM Glycoproteins		IGFBP5	Core Matrisome	ECM Glycoproteins		BGN	Core Matrisome	Proteoglycans		POSTN	Core Matrisome	ECM Glycoproteins
POSTN	Core Matrisome	ECM Glycoproteins		DMP1	Core Matrisome	ECM Glycoproteins		LRG1	Core Matrisome	ECM Glycoproteins		F2	Matrisome Associated	ECM Regulators		TNN	Core Matrisome	ECM Glycoproteins
DMP1	Core Matrisome	ECM Glycoproteins		LTBP3	Core Matrisome	ECM Glycoproteins		FGB	Core Matrisome	ECM Glycoproteins		SERPINF1	Matrisome Associated	ECM Regulators		DSPP	Core Matrisome	ECM Glycoproteins
LTBP3	Core Matrisome	ECM Glycoproteins		TGFBI	Core Matrisome	ECM Glycoproteins		IGFBP3	Core Matrisome	ECM Glycoproteins		SERPINC1	Matrisome Associated	ECM Regulators		PCOLCE	Core Matrisome	ECM Glycoproteins
TGFBI	Core Matrisome	ECM Glycoproteins		TNC	Core Matrisome	ECM Glycoproteins		DMBT1	Core Matrisome	ECM Glycoproteins		MMP20	Matrisome Associated	ECM Regulators		FN1	Core Matrisome	ECM Glycoproteins
TNC	Core Matrisome	ECM Glycoproteins		MGP	Core Matrisome	ECM Glycoproteins		FGG	Core Matrisome	ECM Glycoproteins		KNG1	Matrisome Associated	ECM Regulators		MGP	Core Matrisome	ECM Glycoproteins
LRG1	Core Matrisome	ECM Glycoproteins		DPT	Core Matrisome	ECM Glycoproteins		IGFBP1	Core Matrisome	ECM Glycoproteins						ECM2	Core Matrisome	ECM Glycoproteins
FGB	Core Matrisome	ECM Glycoproteins		BGLAP	Core Matrisome	ECM Glycoproteins		COL1A1	Core Matrisome	Collagens						AEBP1	Core Matrisome	ECM Glycoproteins
MGP	Core Matrisome	ECM Glycoproteins		ECM2	Core Matrisome	ECM Glycoproteins		COL1A2	Core Matrisome	Collagens						SPP1	Core Matrisome	ECM Glycoproteins
IGFBP3	Core Matrisome	ECM Glycoproteins		MEPE	Core Matrisome	ECM Glycoproteins		COL11A2	Core Matrisome	Collagens						MFGE8	Core Matrisome	ECM Glycoproteins
DPT	Core Matrisome	ECM Glycoproteins		COL1A1	Core Matrisome	Collagens		COL12A1	Core Matrisome	Collagens						DPT	Core Matrisome	ECM Glycoproteins
BGLAP	Core Matrisome	ECM Glycoproteins		COL1A2	Core Matrisome	Collagens		COL5A2	Core Matrisome	Collagens						IBSP	Core Matrisome	ECM Glycoproteins
DMBT1	Core Matrisome	ECM Glycoproteins		COL11A2	Core Matrisome	Collagens		COL5A1	Core Matrisome	Collagens						SRPX	Core Matrisome	ECM Glycoproteins
FGG	Core Matrisome	ECM Glycoproteins		COL12A1	Core Matrisome	Collagens		COL3A1	Core Matrisome	Collagens						POSTN	Core Matrisome	ECM Glycoproteins
IGFBP1	Core Matrisome	ECM Glycoproteins		OMD	Core Matrisome	Proteoglycans		OMD	Core Matrisome	Proteoglycans						THBS1	Core Matrisome	ECM Glycoproteins
ECM2	Core Matrisome	ECM Glycoproteins		BGN	Core Matrisome	Proteoglycans		BGN	Core Matrisome	Proteoglycans						COL1A1	Core Matrisome	Collagens
MEPE	Core Matrisome	ECM Glycoproteins		LUM	Core Matrisome	Proteoglycans		LUM	Core Matrisome	Proteoglycans						COL6A3	Core Matrisome	Collagens
COL1A1	Core Matrisome	Collagens		CHAD	Core Matrisome	Proteoglycans		FMOD	Core Matrisome	Proteoglycans						COL1A2	Core Matrisome	Collagens
COL1A2	Core Matrisome	Collagens		HSPG2	Core Matrisome	Proteoglycans		ASPN	Core Matrisome	Proteoglycans						COL12A1	Core Matrisome	Collagens
COL11A2	Core Matrisome	Collagens		OGN	Core Matrisome	Proteoglycans		HPX	Matrisome Associated	ECM-affiliated						COL12A1	Core Matrisome	Collagens
COL5A2	Core Matrisome	Collagens		FMOD	Core Matrisome	Proteoglycans		CLEC11A	Matrisome Associated	ECM-affiliated						COL6A1	Core Matrisome	Collagens
COL2A1	Core Matrisome	Collagens		SPOCK3	Core Matrisome	Proteoglycans		LGALS1	Matrisome Associated	ECM-affiliated						COL11A2	Core Matrisome	Collagens
COL5A1	Core Matrisome	Collagens		DCN	Core Matrisome	Proteoglycans		ANXA5	Matrisome Associated	ECM-affiliated						COL6A2	Core Matrisome	Collagens
COL3A1	Core Matrisome	Collagens		HPX	Matrisome Associated	ECM-affiliated		MUC6	Matrisome Associated	ECM-affiliated						COL6A2	Core Matrisome	Collagens
COL12A1	Core Matrisome	Collagens		CLEC11A	Matrisome Associated	ECM-affiliated		ANXA1	Matrisome Associated	ECM-affiliated						COL5A1	Core Matrisome	Collagens
OMD	Core Matrisome	Proteoglycans		CLEC3B	Matrisome Associated	ECM-affiliated		ANXA2	Matrisome Associated	ECM-affiliated						COL4A4	Core Matrisome	Collagens
BGN	Core Matrisome	Proteoglycans		LGALS1	Matrisome Associated	ECM-affiliated		LGALS7	Matrisome Associated	ECM-affiliated						BGN	Core Matrisome	Proteoglycans
LUM	Core Matrisome	Proteoglycans		TGFB1	Matrisome Associated	Secreted Factors		S100A9	Matrisome Associated	Secreted Factors						LUM	Core Matrisome	Proteoglycans
CHAD	Core Matrisome	Proteoglycans		PTN	Matrisome Associated	Secreted Factors		S100A7	Matrisome Associated	Secreted Factors						DCN	Core Matrisome	Proteoglycans
HSPG2	Core Matrisome	Proteoglycans		MDK	Matrisome Associated	Secreted Factors		HRNR	Matrisome Associated	Secreted Factors						OGN	Core Matrisome	Proteoglycans
OGN	Core Matrisome	Proteoglycans		F2	Matrisome Associated	ECM Regulators		S100A8	Matrisome Associated	Secreted Factors						OMD	Core Matrisome	Proteoglycans
FMOD	Core Matrisome	Proteoglycans		SERPINF1	Matrisome Associated	ECM Regulators		S100A6	Matrisome Associated	Secreted Factors						ASPN	Core Matrisome	Proteoglycans
SPOCK3	Core Matrisome	Proteoglycans		SERPINC1	Matrisome Associated	ECM Regulators		F2	Matrisome Associated	ECM Regulators						PRELP	Core Matrisome	Proteoglycans
DCN	Core Matrisome	Proteoglycans		MMP20	Matrisome Associated	ECM Regulators		SERPINF1	Matrisome Associated	ECM Regulators						CHAD	Core Matrisome	Proteoglycans
ASPN	Core Matrisome	Proteoglycans		KNG1	Matrisome Associated	ECM Regulators		SERPINC1	Matrisome Associated	ECM Regulators						VCAN	Core Matrisome	Proteoglycans
ANXA5	Matrisome Associated	ECM-affiliated		SERPINA1	Matrisome Associated	ECM Regulators		KNG1	Matrisome Associated	ECM Regulators						FMOD	Core Matrisome	Proteoglycans
HPX	Matrisome Associated	ECM-affiliated		F10	Matrisome Associated	ECM Regulators		SERPINA1	Matrisome Associated	ECM Regulators						HSPG2	Core Matrisome	Proteoglycans
CLEC11A	Matrisome Associated	ECM-affiliated		F9	Matrisome Associated	ECM Regulators		SERPINA3	Matrisome Associated	ECM Regulators						FMOD	Core Matrisome	Proteoglycans
CLEC3B	Matrisome Associated	ECM-affiliated		SERPINA10	Matrisome Associated	ECM Regulators		SERPINB3	Matrisome Associated	ECM Regulators						HAPLN1	Core Matrisome	Proteoglycans
LGALS1	Matrisome Associated	ECM-affiliated		F7	Matrisome Associated	ECM Regulators		AGT	Matrisome Associated	ECM Regulators						CLEC11A	Matrisome Associated	ECM-affiliated
MUC6	Matrisome Associated	ECM-affiliated		TIMP1	Matrisome Associated	ECM Regulators		CTSD	Matrisome Associated	ECM Regulators						ANXA2	Matrisome Associated	ECM-affiliated
ANXA1	Matrisome Associated	ECM-affiliated		HRG	Matrisome Associated	ECM Regulators		SERPINB4	Matrisome Associated	ECM Regulators						ANXA5	Matrisome Associated	ECM-affiliated
ANXA2	Matrisome Associated	ECM-affiliated						SERPINF2	Matrisome Associated	ECM Regulators						ANXA6	Matrisome Associated	ECM-affiliated
LGALS7	Matrisome Associated	ECM-affiliated						AMBP	Matrisome Associated	ECM Regulators						ANXA4	Matrisome Associated	ECM-affiliated
TGFB1	Matrisome Associated	Secreted Factors						SERPINA6	Matrisome Associated	ECM Regulators						LGALS3	Matrisome Associated	ECM-affiliated
PTN	Matrisome Associated	Secreted Factors						ITIH4	Matrisome Associated	ECM Regulators						ANXA11	Matrisome Associated	ECM-affiliated
S100A9	Matrisome Associated	Secreted Factors						TGM3	Matrisome Associated	ECM Regulators						CLEC3B	Matrisome Associated	ECM-affiliated
S100A7	Matrisome Associated	Secreted Factors						SERPING1	Matrisome Associated	ECM Regulators						ANXA7	Matrisome Associated	ECM-affiliated
HRNR	Matrisome Associated	Secreted Factors						ITIH3	Matrisome Associated	ECM Regulators						TGFB1	Matrisome Associated	Secreted Factors
S100A8	Matrisome Associated	Secreted Factors														FLG2	Matrisome Associated	Secreted Factors
S100A6	Matrisome Associated	Secreted Factors														F2	Matrisome Associated	ECM Regulators
MDK	Matrisome Associated	Secreted Factors														SERPINF1	Matrisome Associated	ECM Regulators
F2	Matrisome Associated	ECM Regulators														MMP20	Matrisome Associated	ECM Regulators
SERPINF1	Matrisome Associated	ECM Regulators														SERPINA1	Matrisome Associated	ECM Regulators
SERPINA1	Matrisome Associated	ECM Regulators														F7	Matrisome Associated	ECM Regulators
SERPINC1	Matrisome Associated	ECM Regulators														ITIH2	Matrisome Associated	ECM Regulators
F10	Matrisome Associated	ECM Regulators														KNG1	Matrisome Associated	ECM Regulators
MMP20	Matrisome Associated	ECM Regulators														LOX	Matrisome Associated	ECM Regulators
KNG1	Matrisome Associated	ECM Regulators														PLG	Matrisome Associated	ECM Regulators
F9	Matrisome Associated	ECM Regulators														SERPINC1	Matrisome Associated	ECM Regulators
SERPINA10	Matrisome Associated	ECM Regulators														SERPINH1	Matrisome Associated	ECM Regulators
SERPINA3	Matrisome Associated	ECM Regulators														PLAT	Matrisome Associated	ECM Regulators
SERPINB3	Matrisome Associated	ECM Regulators														SERPINA1	Matrisome Associated	ECM Regulators
F7	Matrisome Associated	ECM Regulators														SERPINC1	Matrisome Associated	ECM Regulators
AGT	Matrisome Associated	ECM Regulators														F9	Matrisome Associated	ECM Regulators
CTSD	Matrisome Associated	ECM Regulators														F10	Matrisome Associated	ECM Regulators
SERPINB4	Matrisome Associated	ECM Regulators														SERPINA3	Matrisome Associated	ECM Regulators
SERPINF2	Matrisome Associated	ECM Regulators														MMP2	Matrisome Associated	ECM Regulators
TIMP1	Matrisome Associated	ECM Regulators														SLPI	Matrisome Associated	ECM Regulators
AMBP	Matrisome Associated	ECM Regulators
HRG	Matrisome Associated	ECM Regulators
SERPINA6	Matrisome Associated	ECM Regulators
ITIH4	Matrisome Associated	ECM Regulators
TGM3	Matrisome Associated	ECM Regulators
SERPING1	Matrisome Associated	ECM Regulators
ITIH3	Matrisome Associated	ECM Regulators

### Sheet: B. Matrisome Comparison
		All extracts					The table contains the matrisome of the young dentin, and re-annotated studies done by Jágr et al (2012), and Park et al (2009). Proteins are grouped by the following matrisome categories: collagens, ECM glycoproteins, proteoglycans, ECM-affiliated proteins, ECM regulators and secreted factors. Cells highlighted in yellow and brown indicate the ECM proteins detected in this study and previous, re…
		Gene Symbol	Young Matrisome	Jágr et al, 2012	Park et al, 2009
Core Matrisome	Collagens	COL11A2
		COL12A1
		COL16A1
		COL1A1
		COL1A2
		COL22A1
		COL25A1
		COL28A1
		COL2A1
		COL3A1
		COL4A1
		COL4A2
		COL4A4
		COL4A5
		COL5A1
		COL5A2
		COL5A3
		COL6A1
		COL6A2
		COL6A3
		COL7A1
		COL9A3
	ECM Glycoproteins	AEBP1
		BGLAP
		CTHRC1
		DMBT1
		DMP1
		DPT
		DSPP
		ECM2
		FBN1
		FGB
		FGG
		FN1
		IBSP
		IGFBP1
		IGFBP3
		IGFBP5
		LRG1
		LTBP3
		MEPE
		MFGE8
		MGP
		PCOLCE
		POSTN
		SPARC
		SPP1
		SRPX
		TGFBI
		THBS1
		TNC
		TNN
		VTN
	Proteoglycans	ASPN
		BGN
		CHAD
		DCN
		FMOD
		HAPLN1
		HSPG2
		LUM
		OGN
		OMD
		PRELP
		SPOCK3
		VCAN
Matrisome Associated	ECM Regulators	AGT
		AMBP
		CTSD
		F10
		F2
		F7
		F9
		HRG
		ITIH2
		ITIH3
		ITIH4
		KNG1
		LOX
		MMP2
		MMP20
		PLAT
		PLG
		SERPINA1
		SERPINA10
		SERPINA3
		SERPINA6
		SERPINB3
		SERPINB4
		SERPINC1
		SERPINF1
		SERPINF2
		SERPING1
		SERPINH1
		SLPI
		TGM3
		TIMP1
	ECM-affliated proteins	ANXA1
		ANXA11
		ANXA2
		ANXA4
		ANXA5
		ANXA6
		ANXA7
		CLEC11A
		CLEC3B
		HPX
		LGALS1
		LGALS3
		LGALS7
		MUC6
	Secreted Factors	FLG2
		HRNR
		IGF2
		MDK
		PTN
		S100A6
		S100A7
		S100A8
		S100A9
		TGFB1

### Sheet: C. E-extract comparison
		E-extract comparison
		Gene Symbol	Young matrisome (E-extract)	Jágr et al, 2012 (E-extract)
Core Matrisome	Collagens	COL11A2	3	1
		COL12A1		1
		COL16A1	3
		COL1A1	3	1
		COL1A2	3	1
		COL22A1	1
		COL2A1	3
		COL3A1	3
		COL4A2	1
		COL4A5	1
		COL5A1	3
		COL5A2	3
		COL7A1	2
	ECM Glycoproteins	BGLAP		1
		CTHRC1	2
		DMP1		1
		DPT	1	1
		DSPP	3	1
		ECM2		1
		IGFBP5	3
		LTBP3		1
		MEPE		1
		MGP	3	1
		PCOLCE	3	1
		POSTN		1
		SPARC	3	1
		SPP1	3	1
		TGFBI		1
		THBS1		1
		TNC		1
		VTN	2	1
	Proteoglycans	BGN	3	1
		CHAD		1
		DCN		1
		FMOD		1
		HSPG2		1
		LUM	3	1
		OGN		1
		OMD	3	1
		SPOCK3		1
Matrisome Associated	ECM Regulators	F10	3	1
		F2	3	1
		F7		1
		F9	2	1
		HRG		1
		KNG1	3	1
		MMP20	2	1
		SERPINA1	3	1
		SERPINA10		1
		SERPINC1		1
		SERPINF1	3	1
		TIMP1		1
	ECM-affliated proteins	CLEC11A		1
		CLEC3B		1
		HPX		1
		LGALS1		1
	Secreted Factors	IGF2	1
		MDK		1
		PTN	1	1
		TGFB1		1

### Sheet: D. G-extract comparison
		G-extract comparison
		Gene Symbol	Young matrisome (G-extract)	Jágr et al, 2012 (G-extract)
Core Matrisome	Collagens	COL11A2	3	1
		COL12A1	2	1
		COL16A1	3
		COL1A1	2	1
		COL1A2	3	1
		COL22A1	3
		COL25A1	2
		COL28A1	1
		COL2A1	3
		COL3A1	3	1
		COL4A1	1
		COL4A2	1
		COL4A5	1
		COL5A1	3	1
		COL5A2	3	1
		COL5A3	2
		COL7A1	2
	ECM Glycoproteins	DMBT1		1
		DPT	2	1
		FGB		1
		FGG		1
		IGFBP1		1
		IGFBP3	1	1
		IGFBP5	1	1
		LRG1		1
		MGP	3	1
		PCOLCE	2
		POSTN	1
		SPARC	2
		SPP1	1	1
		THBS1	1	1
		TNC		1
		VTN	3	1
	Proteoglycans	ASPN	1	1
		BGN	3	1
		CHAD	1
		FMOD		1
		LUM	2	1
		OMD	3	1
Matrisome Associated	ECM Regulators	AGT		1
		AMBP		1
		CTSD		1
		F10	1
		F2	3	1
		F9	2
		ITIH3		1
		ITIH4		1
		KNG1	3	1
		LOX	1
		MMP20	3
		SERPINA1	1	1
		SERPINA3		1
		SERPINA6		1
		SERPINB3		1
		SERPINB4		1
		SERPINC1		1
		SERPINF1	3	1
		SERPINF2		1
		SERPING1		1
		TGM3		1
	ECM-affliated proteins	ANXA1		1
		ANXA2		1
		ANXA5		1
		CLEC11A		1
		CLEC3B	2
		HPX		1
		LGALS1		1
		LGALS7		1
		MUC6		1
	Secreted Factors	HRNR		1
		IGF2	1
		PTN	2
		S100A6		1
		S100A7		1
		S100A8		1
		S100A9		1
		TGFB1	1

### Sheet: E. D-extract comparison
		D-extract comparison
		Gene Symbol	Young matrisome (D-extract)	Jágr et al, 2012 (D-extract)
Core Matrisome	Collagens	COL11A2	3
		COL16A1	3
		COL1A1	3	1
		COL1A2	3	1
		COL22A1	2
		COL25A1	2
		COL28A1	1
		COL2A1	3	1
		COL3A1	3
		COL4A1	2
		COL4A5	3
		COL5A1	3
		COL5A2	3	1
		COL5A3	2
		COL7A1	3
		COL9A3	2
	ECM Glycoproteins	CTHRC1	1
		DPT	1
		FBN1	1
		IGFBP5	2
		PCOLCE	2
		POSTN	3
		VTN	3	1
	Proteoglycans	BGN	3	1
		OMD	3	1
Matrisome Associated	ECM Regulators	F10	2
		F2	3	1
		KNG1	3	1
		MMP20	1	1
		SERPINC1		1
		SERPINF1	3	1
	ECM-affliated	CLEC3B	3
	Secreted Factors	PTN	1

### Sheet: F. Comp w. pulp, odontoblasts
Gene Name	Young Matrisome (Present study)	Dentin (Jágr et al.)	Odontoblast (Abbey et al.)	Pulp Stroma (Abbey et al.)
Core Matrisome
Collagens
COL11A1			1	1
COL11A2	9	1	1	1
COL12A1	2	1	1	1
COL14A1			1	1
COL16A1	9
COL18A1				1
COL1A1	9	1	1	1
COL1A2	9	1	1	1
COL21A1				1
COL22A1	6
COL25A1	4
COL28A1	2			1
COL2A1	9	1	1	1
COL3A1	9	1	1	1
COL4A1	3			1
COL4A2	2		1	1
COL4A4			1
COL4A5	5
COL4A6				1
COL5A1	9	1	1	1
COL5A2	9	1		1
COL5A3	4			1
COL6A1			1	1
COL6A2			1	1
COL6A3			1	1
COL6A6				1
COL7A1	7		1	1
COL8A2				1
COL9A3	2
ECM Glycoproteins
AEBP1			1	1
AGRN				1
BGLAP		1
Cilp2				1
CTHRC1	3
DMBT1		1
DMP1		1
DPT	4	1	1	1
DSPP	3	1	1	1
ECM2		1	1	1
Efemp1				1
EFEMP2				1
EMILIN1			1	1
EMILIN2				1
EMILIN3			1	1
FBLN1			1	1
FBLN2				1
FBN1	1		1	1
FBN2				1
FBN3				1
FGA			1	1
FGB		1	1	1
FGG		1	1	1
FN1			1	1
HMCN1			1	1
HMCN2			1	1
IGFALS				1
IGFBP1		1
IGFBP3	1	1		1
IGFBP5	6	1
LAMA2				1
LAMA4			1
LAMA5				1
LAMB1				1
LAMB2				1
LAMC1			1	1
LRG1		1
LTBP2				1
LTBP3		1
LTBP4			1
MATN2				1
MEPE		1
MFAP2				1
MGP	6	1
MMRN2			1	1
MXRA5			1	1
NID1				1
NID2				1
NTN3				1
OTOG				1
PCOLCE	7	1	1	1
POSTN	4	1	1	1
PXDNL			1
RELN			1	1
SNED1				1
SPARC	5	1
SPON1				1
SPP1	4	1
SVEP1			1
TGFBI		1		1
THBS1	1	1	1
Thbs3				1
Thbs4				1
TINAGL1				1
TNC		1	1	1
TNN			1	1
TNXB				1
VTN	8	1	1	1
VWF				1
Proteoglycans
Acan				1
ASPN	1	1	1	1
BGN	9	1	1	1
CHAD	1	1
CHADL				1
DCN		1	1	1
FMOD		1	1
HAPLN1				1
HSPG2		1	1	1
LUM	5	1	1	1
OGN		1	1	1
OMD	9	1
PRELP				1
PRG2				1
SPOCK3		1
VCAN			1	1
Matrisome Associated
ECM Regulators
A2M			1	1
ADAMTS13			1
AGT		1	1	1
AMBP		1	1	1
BMP1			1
CD109				1
CSTB			1	1
CTSA			1	1
CTSB			1	1
CTSD		1	1	1
CTSG			1
CTSZ				1
EGLN1				1
ELANE			1
F10	6	1
F12			1
F13A1			1	1
F2	9	1	1
F7		1
F9	4	1
HRG		1	1	1
ITIH1			1	1
ITIH2			1	1
ITIH3		1		1
ITIH4		1	1	1
KNG1	9	1	1	1
LEPRE1				1
LEPREL2				1
LOX	1		1
MMP2				1
MMP20	6	1
MMP23B				1
PLG			1	1
SERPINA1	4	1	1	1
SERPINA10		1
SERPINA3		1	1	1
SERPINA4				1
SERPINA6		1
SERPINB1			1	1
SERPINB3		1
SERPINB4		1
SERPINB6			1	1
SERPINB9			1	1
SERPINC1		1	1	1
Serpind1				1
SERPINE2				1
SERPINF1	9	1	1	1
SERPINF2		1	1	1
SERPING1		1	1	1
SERPINH1			1	1
TGM2			1	1
TGM3		1
TIMP1		1
ECM-affiliated
ANXA1		1	1	1
ANXA11				1
ANXA2		1	1	1
ANXA3				1
ANXA4			1	1
ANXA5		1	1	1
ANXA6			1	1
ANXA7			1	1
CLEC11A		1
CLEC3B	7	1
CSPG4				1
Frem2				1
GPC4				1
HPX		1	1	1
LGALS1		1	1	1
LGALS3			1	1
LGALS7		1
MUC16			1	1
MUC19			1	1
MUC5B				1
MUC6		1		1
PLXDC1				1
PLXNC1				1
PLXND1			1
SEMA3B				1
SEMA4C				1
Secreted Factors
CRLF3				1
HCFC1			1	1
HRNR		1
IGF2	2
MDK		1
PTN	4	1
S100A11			1	1
S100A12			1
S100a13			1	1
S100A4			1
S100A6		1	1	1
S100A7		1
S100A8		1	1	1
S100A9		1		1
TGFB1	1	1		1
